# Species Delimitation in Indian *Ledebouria*: Resolving the putative species status of infra-generic taxon Despite Phylogenomic Discordance

**DOI:** 10.64898/2026.06.18.733124

**Authors:** Sachidanand Nayak, Pradip Deshmukh, Shrirang R. Yadav, Manoj M. Lekhak, Siddharthan Surveswaran

## Abstract

*Ledebouria* is a genus of geophytic herbs distributed mainly in Africa, with a few species also occurring in the Arabian Peninsula, Madagascar, India, and Sri Lanka. For many years, South Asian accessions were identified as *Ledebouria revoluta* until recent molecular studies demonstrated that the African *L*. *revoluta* is distinct from the taxa occurring in South Asia, leading to the resurrection of the name *L*. *hyacinthina*. Despite this taxonomic revision, the molecular and morphological relationships among the diverse morphotypes and cytotypes within *L*. *hyacinthina* remain poorly resolved. Because plastid DNA markers have shown limited ability to detect variation within this group, we employed the Angiosperms353 target enrichment marker set, comprising hundreds of low-copy nuclear genes, to investigate phylogenetic relationships among eight representative accessions. These were analysed together with published global datasets generated using the same marker set. Our results support the reinstatement of *L. hyacinthina var. hyderabadensis* to the status of a species., whereas the remaining accessions analysed showed very high phylogenomic discordance. Overall, our findings suggest that molecular divergence within this species complex remains limited, with both the Angiosperms353 nuclear markers and chloroplast sequences providing insufficient resolution to fully under their evolutionary relationship.
