## Supplementary Tables for "Species Delimitation in Indian *Ledebouria*: Resolving the putative species status of infra-generic taxon Despite Phylogenomic Discordance"

### Sheet: Table_S1
Title: Species Delimitation in Indian Ledebouria: Resolving the putative species status of infra-generic taxon Despite Phylogenomic Discordance Authors: Sachidanand Nayaka, Pradip Deshmukhb, Shrirang R. Yadavb, Manoj M. Lekhakb and Siddharthan Surveswarana,* aSystematics, Ecology and Evolution Lab, Department of Plant Sciences, School of Life Sciences, University of Hyderabad, Gachibowli, Hyderab…
Table S1: Hybpiper assembly statistics
Samples/Accessions	Number of input reads	Number of reads mapped to target sequences	Percentage of reads mapped to target sequences	Number of target genes that received mapped reads	Number of genes for which SPAdes successfully assembled contigs	Number of genes for which HybPiper successfully extracted coding sequences using Exonerate	Genes whose recovered sequence is at least 25% of the target reference length.	Genes whose recovered sequence is at least 50% of the target reference length.	Genes whose recovered sequence is at least 75% of the target reference length.	Genes whose recovered sequence is 150% of the target reference length.	Number of warnings related to unusually long sequences that may represent paralogous genes	Number of warnings related to unusual sequencing depth that may represent paralogous genes	Genes without stitched contigs	Genes with stitched contigs	Genes with stitched contigs skipped	Genes with chimera warning	Total bases recovered	Number of supercontigs	Paralogous gene names
Ledebouria_hyacinthina_11_Badami_Plateau_India	29635060	22486639	75.9	351	349	339	338	333	326	280	4	39	62	284	0	2	559800	338	6003 6221 6110 7029
Ledebouria_hyacinthina_12_Nesari_India	3096030	2541014	82.1	348	333	326	324	307	266	103	2	6	97	229	0	0	307986	325	7029 6110
Ledebouria_hyacinthina_15_Rajapur_India	2226806	1774826	79.7	348	330	322	321	293	242	70	3	6	109	213	0	0	279673	322	5434 6003 6498
Ledebouria_hyacinthina_18_Suk_Campus_India	5551158	4525557	81.5	349	344	341	340	333	317	180	4	11	71	270	0	0	401234	340	6034 6705 6003 6110
Ledebouria_hyacinthina_var._hyderabadensis_24_India	151250	118968	78.7	230	123	107	79	22	3	0	0	0	96	11	0	0	31147	106	-
Ledebouria_hyacinthina_33_Anshi_Karnataka_India	7384964	5533081	74.9	348	341	337	335	333	325	225	4	17	74	263	0	0	469691	335	6110 6003 6034 6705
Ledebouria_hyacinthina_37_Fonda_Nandagon_India	31705518	22969203	72.4	352	348	336	335	334	327	295	6	31	58	287	0	0	639365	335	7029 6003 6705 6110 4889 6457
Drimiopsis_botryoides_38_cultivated	4006592	2933462	73.2	349	335	328	326	302	254	70	1	6	102	226	0	0	275821	328	6003

### Sheet: Table_S2
Title: Species Delimitation in Indian Ledebouria: Resolving the putative species status of infra-generic taxon Despite Phylogenomic Discordance Authors: Sachidanand Nayaka, Pradip Deshmukhb, Shrirang R. Yadavb, Manoj M. Lekhakb and Siddharthan Surveswarana,* aSystematics, Ecology and Evolution Lab, Department of Plant Sciences, School of Life Sciences, University of Hyderabad, Gachibowli, Hyderab…
Table S2: Results of species delimitation analysis. Each digit of the model represents an ancestral node. 0 and 1 in the model represents collapse and retention of the corresponding ancestral node respectively. Three different set of theta and tau prior were used. Each prior set analysis were repeated twice with random system generated seed values. The models explored in each replicate of each pr…
S. No.	Model	Prior probability	Posterior probability	Seed value	Order of ancestral nodes	theta prior	tau prior
1	0000	0.142857	0	687551347	Ledbouria_hyacinthena,Ledebouria_revoluta,Ledbouria_hyderabenesis,Ledebouria_kirkii,Ledebouria_sp Ledbouria_hyacinthena,Ledebouria_revoluta,Ledbouria_hyderabenesis Ledbouria_hyacinthena,Ledebouria_revoluta Ledebouria_kirkii,Ledebouria_sp	invgamma 3 0.002 int	invgamma 3 0.01
2	1000	0.142857	0	687551347	Ledbouria_hyacinthena,Ledebouria_revoluta,Ledbouria_hyderabenesis,Ledebouria_kirkii,Ledebouria_sp Ledbouria_hyacinthena,Ledebouria_revoluta,Ledbouria_hyderabenesis Ledbouria_hyacinthena,Ledebouria_revoluta Ledebouria_kirkii,Ledebouria_sp	invgamma 3 0.002 int	invgamma 3 0.01
3	1001	0.142857	0	687551347	Ledbouria_hyacinthena,Ledebouria_revoluta,Ledbouria_hyderabenesis,Ledebouria_kirkii,Ledebouria_sp Ledbouria_hyacinthena,Ledebouria_revoluta,Ledbouria_hyderabenesis Ledbouria_hyacinthena,Ledebouria_revoluta Ledebouria_kirkii,Ledebouria_sp	invgamma 3 0.002 int	invgamma 3 0.01
4	1100	0.142857	0	687551347	Ledbouria_hyacinthena,Ledebouria_revoluta,Ledbouria_hyderabenesis,Ledebouria_kirkii,Ledebouria_sp Ledbouria_hyacinthena,Ledebouria_revoluta,Ledbouria_hyderabenesis Ledbouria_hyacinthena,Ledebouria_revoluta Ledebouria_kirkii,Ledebouria_sp	invgamma 3 0.002 int	invgamma 3 0.01
5	1101	0.142857	0	687551347	Ledbouria_hyacinthena,Ledebouria_revoluta,Ledbouria_hyderabenesis,Ledebouria_kirkii,Ledebouria_sp Ledbouria_hyacinthena,Ledebouria_revoluta,Ledbouria_hyderabenesis Ledbouria_hyacinthena,Ledebouria_revoluta Ledebouria_kirkii,Ledebouria_sp	invgamma 3 0.002 int	invgamma 3 0.01
6	1110	0.142857	0.50118	687551347	Ledbouria_hyacinthena,Ledebouria_revoluta,Ledbouria_hyderabenesis,Ledebouria_kirkii,Ledebouria_sp Ledbouria_hyacinthena,Ledebouria_revoluta,Ledbouria_hyderabenesis Ledbouria_hyacinthena,Ledebouria_revoluta Ledebouria_kirkii,Ledebouria_sp	invgamma 3 0.002 int	invgamma 3 0.01
7	1111	0.142857	0.49882	687551347	Ledbouria_hyacinthena,Ledebouria_revoluta,Ledbouria_hyderabenesis,Ledebouria_kirkii,Ledebouria_sp Ledbouria_hyacinthena,Ledebouria_revoluta,Ledbouria_hyderabenesis Ledbouria_hyacinthena,Ledebouria_revoluta Ledebouria_kirkii,Ledebouria_sp	invgamma 3 0.002 int	invgamma 3 0.01
8	0000	0.142857	0	679934771	Ledbouria_hyacinthena,Ledebouria_revoluta,Ledbouria_hyderabenesis,Ledebouria_kirkii,Ledebouria_sp Ledbouria_hyacinthena,Ledebouria_revoluta,Ledbouria_hyderabenesis Ledbouria_hyacinthena,Ledebouria_revoluta Ledebouria_kirkii,Ledebouria_sp	invgamma 3 0.002 int	invgamma 3 0.01
9	1000	0.142857	0	679934771	Ledbouria_hyacinthena,Ledebouria_revoluta,Ledbouria_hyderabenesis,Ledebouria_kirkii,Ledebouria_sp Ledbouria_hyacinthena,Ledebouria_revoluta,Ledbouria_hyderabenesis Ledbouria_hyacinthena,Ledebouria_revoluta Ledebouria_kirkii,Ledebouria_sp	invgamma 3 0.002 int	invgamma 3 0.01
10	1001	0.142857	0	679934771	Ledbouria_hyacinthena,Ledebouria_revoluta,Ledbouria_hyderabenesis,Ledebouria_kirkii,Ledebouria_sp Ledbouria_hyacinthena,Ledebouria_revoluta,Ledbouria_hyderabenesis Ledbouria_hyacinthena,Ledebouria_revoluta Ledebouria_kirkii,Ledebouria_sp	invgamma 3 0.002 int	invgamma 3 0.01
11	1100	0.142857	0	679934771	Ledbouria_hyacinthena,Ledebouria_revoluta,Ledbouria_hyderabenesis,Ledebouria_kirkii,Ledebouria_sp Ledbouria_hyacinthena,Ledebouria_revoluta,Ledbouria_hyderabenesis Ledbouria_hyacinthena,Ledebouria_revoluta Ledebouria_kirkii,Ledebouria_sp	invgamma 3 0.002 int	invgamma 3 0.01
12	1101	0.142857	0	679934771	Ledbouria_hyacinthena,Ledebouria_revoluta,Ledbouria_hyderabenesis,Ledebouria_kirkii,Ledebouria_sp Ledbouria_hyacinthena,Ledebouria_revoluta,Ledbouria_hyderabenesis Ledbouria_hyacinthena,Ledebouria_revoluta Ledebouria_kirkii,Ledebouria_sp	invgamma 3 0.002 int	invgamma 3 0.01
13	1110	0.142857	0.0004	679934771	Ledbouria_hyacinthena,Ledebouria_revoluta,Ledbouria_hyderabenesis,Ledebouria_kirkii,Ledebouria_sp Ledbouria_hyacinthena,Ledebouria_revoluta,Ledbouria_hyderabenesis Ledbouria_hyacinthena,Ledebouria_revoluta Ledebouria_kirkii,Ledebouria_sp	invgamma 3 0.002 int	invgamma 3 0.01
14	1111	0.142857	0.9996	679934771	Ledbouria_hyacinthena,Ledebouria_revoluta,Ledbouria_hyderabenesis,Ledebouria_kirkii,Ledebouria_sp Ledbouria_hyacinthena,Ledebouria_revoluta,Ledbouria_hyderabenesis Ledbouria_hyacinthena,Ledebouria_revoluta Ledebouria_kirkii,Ledebouria_sp	invgamma 3 0.002 int	invgamma 3 0.01
15	0000	0.142857	0	816185555	Ledbouria_hyacinthena,Ledebouria_revoluta,Ledbouria_hyderabenesis,Ledebouria_kirkii,Ledebouria_sp Ledbouria_hyacinthena,Ledebouria_revoluta,Ledbouria_hyderabenesis Ledbouria_hyacinthena,Ledebouria_revoluta Ledebouria_kirkii,Ledebouria_sp	invgamma 3 0.005 int	invgamma 3 0.03
16	1000	0.142857	0	816185555	Ledbouria_hyacinthena,Ledebouria_revoluta,Ledbouria_hyderabenesis,Ledebouria_kirkii,Ledebouria_sp Ledbouria_hyacinthena,Ledebouria_revoluta,Ledbouria_hyderabenesis Ledbouria_hyacinthena,Ledebouria_revoluta Ledebouria_kirkii,Ledebouria_sp	invgamma 3 0.005 int	invgamma 3 0.03
17	1001	0.142857	0	816185555	Ledbouria_hyacinthena,Ledebouria_revoluta,Ledbouria_hyderabenesis,Ledebouria_kirkii,Ledebouria_sp Ledbouria_hyacinthena,Ledebouria_revoluta,Ledbouria_hyderabenesis Ledbouria_hyacinthena,Ledebouria_revoluta Ledebouria_kirkii,Ledebouria_sp	invgamma 3 0.005 int	invgamma 3 0.03
18	1100	0.142857	0	816185555	Ledbouria_hyacinthena,Ledebouria_revoluta,Ledbouria_hyderabenesis,Ledebouria_kirkii,Ledebouria_sp Ledbouria_hyacinthena,Ledebouria_revoluta,Ledbouria_hyderabenesis Ledbouria_hyacinthena,Ledebouria_revoluta Ledebouria_kirkii,Ledebouria_sp	invgamma 3 0.005 int	invgamma 3 0.03
19	1101	0.142857	0	816185555	Ledbouria_hyacinthena,Ledebouria_revoluta,Ledbouria_hyderabenesis,Ledebouria_kirkii,Ledebouria_sp Ledbouria_hyacinthena,Ledebouria_revoluta,Ledbouria_hyderabenesis Ledbouria_hyacinthena,Ledebouria_revoluta Ledebouria_kirkii,Ledebouria_sp	invgamma 3 0.005 int	invgamma 3 0.03
20	1110	0.142857	0.00026	816185555	Ledbouria_hyacinthena,Ledebouria_revoluta,Ledbouria_hyderabenesis,Ledebouria_kirkii,Ledebouria_sp Ledbouria_hyacinthena,Ledebouria_revoluta,Ledbouria_hyderabenesis Ledbouria_hyacinthena,Ledebouria_revoluta Ledebouria_kirkii,Ledebouria_sp	invgamma 3 0.005 int	invgamma 3 0.03
21	1111	0.142857	0.99974	816185555	Ledbouria_hyacinthena,Ledebouria_revoluta,Ledbouria_hyderabenesis,Ledebouria_kirkii,Ledebouria_sp Ledbouria_hyacinthena,Ledebouria_revoluta,Ledbouria_hyderabenesis Ledbouria_hyacinthena,Ledebouria_revoluta Ledebouria_kirkii,Ledebouria_sp	invgamma 3 0.005 int	invgamma 3 0.03
22	0000	0.142857	0	513257715	Ledbouria_hyacinthena,Ledebouria_revoluta,Ledbouria_hyderabenesis,Ledebouria_kirkii,Ledebouria_sp Ledbouria_hyacinthena,Ledebouria_revoluta,Ledbouria_hyderabenesis Ledbouria_hyacinthena,Ledebouria_revoluta Ledebouria_kirkii,Ledebouria_sp	invgamma 3 0.005 int	invgamma 3 0.03
23	1000	0.142857	0	513257715	Ledbouria_hyacinthena,Ledebouria_revoluta,Ledbouria_hyderabenesis,Ledebouria_kirkii,Ledebouria_sp Ledbouria_hyacinthena,Ledebouria_revoluta,Ledbouria_hyderabenesis Ledbouria_hyacinthena,Ledebouria_revoluta Ledebouria_kirkii,Ledebouria_sp	invgamma 3 0.005 int	invgamma 3 0.03
24	1001	0.142857	0	513257715	Ledbouria_hyacinthena,Ledebouria_revoluta,Ledbouria_hyderabenesis,Ledebouria_kirkii,Ledebouria_sp Ledbouria_hyacinthena,Ledebouria_revoluta,Ledbouria_hyderabenesis Ledbouria_hyacinthena,Ledebouria_revoluta Ledebouria_kirkii,Ledebouria_sp	invgamma 3 0.005 int	invgamma 3 0.03
25	1100	0.142857	0	513257715	Ledbouria_hyacinthena,Ledebouria_revoluta,Ledbouria_hyderabenesis,Ledebouria_kirkii,Ledebouria_sp Ledbouria_hyacinthena,Ledebouria_revoluta,Ledbouria_hyderabenesis Ledbouria_hyacinthena,Ledebouria_revoluta Ledebouria_kirkii,Ledebouria_sp	invgamma 3 0.005 int	invgamma 3 0.03
26	1101	0.142857	0	513257715	Ledbouria_hyacinthena,Ledebouria_revoluta,Ledbouria_hyderabenesis,Ledebouria_kirkii,Ledebouria_sp Ledbouria_hyacinthena,Ledebouria_revoluta,Ledbouria_hyderabenesis Ledbouria_hyacinthena,Ledebouria_revoluta Ledebouria_kirkii,Ledebouria_sp	invgamma 3 0.005 int	invgamma 3 0.03
27	1110	0.142857	0.91608	513257715	Ledbouria_hyacinthena,Ledebouria_revoluta,Ledbouria_hyderabenesis,Ledebouria_kirkii,Ledebouria_sp Ledbouria_hyacinthena,Ledebouria_revoluta,Ledbouria_hyderabenesis Ledbouria_hyacinthena,Ledebouria_revoluta Ledebouria_kirkii,Ledebouria_sp	invgamma 3 0.005 int	invgamma 3 0.03
28	1111	0.142857	0.08392	513257715	Ledbouria_hyacinthena,Ledebouria_revoluta,Ledbouria_hyderabenesis,Ledebouria_kirkii,Ledebouria_sp Ledbouria_hyacinthena,Ledebouria_revoluta,Ledbouria_hyderabenesis Ledbouria_hyacinthena,Ledebouria_revoluta Ledebouria_kirkii,Ledebouria_sp	invgamma 3 0.005 int	invgamma 3 0.03
29	0000	0.142857	0	759822765	Ledbouria_hyacinthena,Ledebouria_revoluta,Ledbouria_hyderabenesis,Ledebouria_kirkii,Ledebouria_sp Ledbouria_hyacinthena,Ledebouria_revoluta,Ledbouria_hyderabenesis Ledbouria_hyacinthena,Ledebouria_revoluta Ledebouria_kirkii,Ledebouria_sp	invgamma 3 0.01 int	invgamma 3 0.06
30	1000	0.142857	0	759822765	Ledbouria_hyacinthena,Ledebouria_revoluta,Ledbouria_hyderabenesis,Ledebouria_kirkii,Ledebouria_sp Ledbouria_hyacinthena,Ledebouria_revoluta,Ledbouria_hyderabenesis Ledbouria_hyacinthena,Ledebouria_revoluta Ledebouria_kirkii,Ledebouria_sp	invgamma 3 0.01 int	invgamma 3 0.06
31	1001	0.142857	0	759822765	Ledbouria_hyacinthena,Ledebouria_revoluta,Ledbouria_hyderabenesis,Ledebouria_kirkii,Ledebouria_sp Ledbouria_hyacinthena,Ledebouria_revoluta,Ledbouria_hyderabenesis Ledbouria_hyacinthena,Ledebouria_revoluta Ledebouria_kirkii,Ledebouria_sp	invgamma 3 0.01 int	invgamma 3 0.06
32	1100	0.142857	0	759822765	Ledbouria_hyacinthena,Ledebouria_revoluta,Ledbouria_hyderabenesis,Ledebouria_kirkii,Ledebouria_sp Ledbouria_hyacinthena,Ledebouria_revoluta,Ledbouria_hyderabenesis Ledbouria_hyacinthena,Ledebouria_revoluta Ledebouria_kirkii,Ledebouria_sp	invgamma 3 0.01 int	invgamma 3 0.06
33	1101	0.142857	0	759822765	Ledbouria_hyacinthena,Ledebouria_revoluta,Ledbouria_hyderabenesis,Ledebouria_kirkii,Ledebouria_sp Ledbouria_hyacinthena,Ledebouria_revoluta,Ledbouria_hyderabenesis Ledbouria_hyacinthena,Ledebouria_revoluta Ledebouria_kirkii,Ledebouria_sp	invgamma 3 0.01 int	invgamma 3 0.06
34	1110	0.142857	0.78407	759822765	Ledbouria_hyacinthena,Ledebouria_revoluta,Ledbouria_hyderabenesis,Ledebouria_kirkii,Ledebouria_sp Ledbouria_hyacinthena,Ledebouria_revoluta,Ledbouria_hyderabenesis Ledbouria_hyacinthena,Ledebouria_revoluta Ledebouria_kirkii,Ledebouria_sp	invgamma 3 0.01 int	invgamma 3 0.06
35	1111	0.142857	0.21593	759822765	Ledbouria_hyacinthena,Ledebouria_revoluta,Ledbouria_hyderabenesis,Ledebouria_kirkii,Ledebouria_sp Ledbouria_hyacinthena,Ledebouria_revoluta,Ledbouria_hyderabenesis Ledbouria_hyacinthena,Ledebouria_revoluta Ledebouria_kirkii,Ledebouria_sp	invgamma 3 0.01 int	invgamma 3 0.06
36	0000	0.142857	0	675425141	Ledbouria_hyacinthena,Ledebouria_revoluta,Ledbouria_hyderabenesis,Ledebouria_kirkii,Ledebouria_sp Ledbouria_hyacinthena,Ledebouria_revoluta,Ledbouria_hyderabenesis Ledbouria_hyacinthena,Ledebouria_revoluta Ledebouria_kirkii,Ledebouria_sp	invgamma 3 0.01 int	invgamma 3 0.06
37	1000	0.142857	0	675425141	Ledbouria_hyacinthena,Ledebouria_revoluta,Ledbouria_hyderabenesis,Ledebouria_kirkii,Ledebouria_sp Ledbouria_hyacinthena,Ledebouria_revoluta,Ledbouria_hyderabenesis Ledbouria_hyacinthena,Ledebouria_revoluta Ledebouria_kirkii,Ledebouria_sp	invgamma 3 0.01 int	invgamma 3 0.06
38	1001	0.142857	0	675425141	Ledbouria_hyacinthena,Ledebouria_revoluta,Ledbouria_hyderabenesis,Ledebouria_kirkii,Ledebouria_sp Ledbouria_hyacinthena,Ledebouria_revoluta,Ledbouria_hyderabenesis Ledbouria_hyacinthena,Ledebouria_revoluta Ledebouria_kirkii,Ledebouria_sp	invgamma 3 0.01 int	invgamma 3 0.06
39	1100	0.142857	0	675425141	Ledbouria_hyacinthena,Ledebouria_revoluta,Ledbouria_hyderabenesis,Ledebouria_kirkii,Ledebouria_sp Ledbouria_hyacinthena,Ledebouria_revoluta,Ledbouria_hyderabenesis Ledbouria_hyacinthena,Ledebouria_revoluta Ledebouria_kirkii,Ledebouria_sp	invgamma 3 0.01 int	invgamma 3 0.06
40	1101	0.142857	0	675425141	Ledbouria_hyacinthena,Ledebouria_revoluta,Ledbouria_hyderabenesis,Ledebouria_kirkii,Ledebouria_sp Ledbouria_hyacinthena,Ledebouria_revoluta,Ledbouria_hyderabenesis Ledbouria_hyacinthena,Ledebouria_revoluta Ledebouria_kirkii,Ledebouria_sp	invgamma 3 0.01 int	invgamma 3 0.06
41	1110	0.142857	0.966905	675425141	Ledbouria_hyacinthena,Ledebouria_revoluta,Ledbouria_hyderabenesis,Ledebouria_kirkii,Ledebouria_sp Ledbouria_hyacinthena,Ledebouria_revoluta,Ledbouria_hyderabenesis Ledbouria_hyacinthena,Ledebouria_revoluta Ledebouria_kirkii,Ledebouria_sp	invgamma 3 0.01 int	invgamma 3 0.06
42	1111	0.142857	0.033095	675425141	Ledbouria_hyacinthena,Ledebouria_revoluta,Ledbouria_hyderabenesis,Ledebouria_kirkii,Ledebouria_sp Ledbouria_hyacinthena,Ledebouria_revoluta,Ledbouria_hyderabenesis Ledbouria_hyacinthena,Ledebouria_revoluta Ledebouria_kirkii,Ledebouria_sp	invgamma 3 0.01 int	invgamma 3 0.06

### Sheet: Table_S3
Title: Species Delimitation in Indian Ledebouria: Resolving the putative species status of infra-generic taxon Despite Phylogenomic Discordance Authors: Sachidanand Nayaka, Pradip Deshmukhb, Shrirang R. Yadavb, Manoj M. Lekhakb and Siddharthan Surveswarana,* aSystematics, Ecology and Evolution Lab, Department of Plant Sciences, School of Life Sciences, University of Hyderabad, Gachibowli, Hyderab…
Table S3: Results of gene flow analysis. Node 1=Ledebouria revoluta, Node 2= Ledbouria hyacinthina and Node 3=Ledbouria hyderabenesis
S. No.	Seed value	theta prior	tau prior	w prior	Mean mutation-scaled migration rate: source node -> sink node	Mean	Median	S.D	Min	Max	Equal-tail 95% credible interval		Highest-posterior-density 95% interval		Effective sample size (ESS*)	Efficiency (Eff*)	Lag-1 autocorrelation (rho1)
											2.50%	97.50%	2.5%HPD	97.5%HPD
1	1918748347	invgamma 3 0.002	invgamma 3 0.01	2 200	W:1->2	0.009961	0.008382	0.007022	0.000015	0.074131	0.001201	0.027653	0.000221	0.023707	197224.6032	0.986123	0.007107
2	1918748347	invgamma 3 0.002	invgamma 3 0.01	2 200	W:1->3	0.010018	0.008393	0.007088	0.000004	0.073165	0.001219	0.027943	0.000206	0.023821	199893.6442	0.999468	-0.00193
3	1918748347	invgamma 3 0.002	invgamma 3 0.01	2 200	W:2->1	0.010008	0.008408	0.007076	0.000019	0.083629	0.001224	0.027923	0.000236	0.023834	195156.0251	0.97578	0.000284
4	1918748347	invgamma 3 0.002	invgamma 3 0.01	2 200	W:2->3	0.010039	0.008426	0.007102	0.000022	0.076878	0.001222	0.027893	0.000228	0.023871	171008.0438	0.85504	0.006511
5	1918748347	invgamma 3 0.002	invgamma 3 0.01	2 200	W:3->1	0.009985	0.008371	0.007062	0.000008	0.066068	0.001217	0.027843	0.000247	0.023887	192215.6026	0.961078	0.000607
6	1918748347	invgamma 3 0.002	invgamma 3 0.01	2 200	W:3->2	0.010111	0.008477	0.007164	0.000014	0.082645	0.001222	0.028295	0.000205	0.024156	111935.6843	0.559678	0.019541
7	636318617	invgamma 3 0.002	invgamma 3 0.01	2 200	W:1->2	0.010022	0.008407	0.007084	0.000017	0.081205	0.001217	0.027919	0.000188	0.023857	191985.707	0.959929	0.005319
8	636318617	invgamma 3 0.002	invgamma 3 0.01	2 200	W:1->3	0.01	0.008372	0.007079	0.000012	0.076701	0.001219	0.027901	0.000187	0.023814	192334.7483	0.961674	6.3e-05
9	636318617	invgamma 3 0.002	invgamma 3 0.01	2 200	W:2->1	0.010037	0.008416	0.00711	0.000017	0.079163	0.001197	0.028007	0.000192	0.023893	188263.2332	0.941316	0.002005
10	636318617	invgamma 3 0.002	invgamma 3 0.01	2 200	W:2->3	0.01002	0.008409	0.0071	0.000018	0.066744	0.001191	0.028011	0.000217	0.023936	193075.5583	0.965378	0.005924
11	636318617	invgamma 3 0.002	invgamma 3 0.01	2 200	W:3->1	0.009981	0.008367	0.007076	0.000018	0.075161	0.001188	0.027877	0.000198	0.023832	195889.1066	0.979446	0.00547
12	636318617	invgamma 3 0.002	invgamma 3 0.01	2 200	W:3->2	0.010096	0.008458	0.007141	0.000012	0.075812	0.001226	0.028027	0.000189	0.023988	144529.28	0.722646	0.015642
13	561170719	invgamma 3 0.005	invgamma 3 0.03	2 200	W:1->2	0.009998	0.00838	0.007081	0.000003	0.069896	0.0012	0.027882	0.000197	0.023816	183110.4011	0.915552	0.007678
14	561170719	invgamma 3 0.005	invgamma 3 0.03	2 200	W:1->3	0.01001	0.008381	0.007079	0.000012	0.093158	0.001218	0.027826	0.000254	0.023913	194453.755	0.972269	0.004924
15	561170719	invgamma 3 0.005	invgamma 3 0.03	2 200	W:2->1	0.01	0.00837	0.007086	0.000004	0.078678	0.001194	0.027907	0.000177	0.023888	194159.4895	0.970797	0.000789
16	561170719	invgamma 3 0.005	invgamma 3 0.03	2 200	W:2->3	0.010041	0.008434	0.007101	0.000013	0.068793	0.001213	0.027837	0.000204	0.023869	149517.06	0.747585	0.004934
17	561170719	invgamma 3 0.005	invgamma 3 0.03	2 200	W:3->1	0.009973	0.008372	0.007049	0.000009	0.068715	0.00122	0.027744	0.000244	0.023759	194556.6197	0.972783	-0.000217
18	561170719	invgamma 3 0.005	invgamma 3 0.03	2 200	W:3->2	0.010072	0.00846	0.007118	0.000012	0.073295	0.001218	0.028093	0.000216	0.024014	133767.1627	0.668836	0.013697
19	947355983	invgamma 3 0.005	invgamma 3 0.03	2 200	W:1->2	0.010015	0.008395	0.007095	0.000011	0.076551	0.001205	0.027935	0.000252	0.023876	189725.3325	0.948627	0.004913
20	947355983	invgamma 3 0.005	invgamma 3 0.03	2 200	W:1->3	0.009972	0.008373	0.007071	0.000007	0.075674	0.001198	0.027901	0.000261	0.023848	201174.6577	1.005873	-0.000981
21	947355983	invgamma 3 0.005	invgamma 3 0.03	2 200	W:2->1	0.010006	0.008416	0.007046	0.000012	0.072381	0.001222	0.027797	0.000176	0.023737	193434.4463	0.967172	0.007819
22	947355983	invgamma 3 0.005	invgamma 3 0.03	2 200	W:2->3	0.010065	0.008427	0.007129	0.000021	0.101651	0.001234	0.028014	0.000183	0.023981	175697.6641	0.878488	0.005065
23	947355983	invgamma 3 0.005	invgamma 3 0.03	2 200	W:3->1	0.009993	0.008378	0.007087	0.000024	0.073126	0.001203	0.027892	0.000258	0.023863	199956.8961	0.999784	0.002953
24	947355983	invgamma 3 0.005	invgamma 3 0.03	2 200	W:3->2	0.010086	0.00847	0.007151	0.000031	0.075836	0.001199	0.028149	0.000177	0.023996	134790.9393	0.673955	0.011149
25	1276162009	invgamma 3 0.01	invgamma 3 0.06	2 200	W:1->2	0.010018	0.008424	0.007077	0.000009	0.081259	0.001211	0.027863	0.000218	0.023773	193297.3157	0.966487	0.006038
26	1276162009	invgamma 3 0.01	invgamma 3 0.06	2 200	W:1->3	0.009988	0.008391	0.007027	0.000028	0.075584	0.001215	0.027677	0.000218	0.023714	198441.003	0.992205	0.001628
27	1276162009	invgamma 3 0.01	invgamma 3 0.06	2 200	W:2->1	0.01002	0.008401	0.007101	0.000011	0.081071	0.001199	0.02802	0.000197	0.023866	192139.9424	0.9607	0.003659
28	1276162009	invgamma 3 0.01	invgamma 3 0.06	2 200	W:2->3	0.010021	0.008422	0.007079	0.000007	0.070855	0.001197	0.027814	0.00015	0.023761	185148.8245	0.925744	0.005582
29	1276162009	invgamma 3 0.01	invgamma 3 0.06	2 200	W:3->1	0.009991	0.008365	0.007097	0.000013	0.084077	0.001213	0.027851	0.00016	0.023726	194507.905	0.97254	-0.000634
30	1276162009	invgamma 3 0.01	invgamma 3 0.06	2 200	W:3->2	0.01006	0.00844	0.007116	0.00001	0.070869	0.001206	0.027964	0.000187	0.023964	128929.8911	0.644649	0.015035
31	836246475	invgamma 3 0.01	invgamma 3 0.06	2 200	W:1->2	0.010017	0.008393	0.007093	0.000001	0.091539	0.001209	0.027982	0.000229	0.023893	191811.155	0.959056	6.5e-05
32	836246475	invgamma 3 0.01	invgamma 3 0.06	2 200	W:1->3	0.010002	0.008392	0.007081	0.000008	0.073105	0.001208	0.02793	0.000152	0.023849	196611.0966	0.983055	0.004729
33	836246475	invgamma 3 0.01	invgamma 3 0.06	2 200	W:2->1	0.01001	0.008389	0.007084	0.000017	0.085754	0.001202	0.027731	0.000163	0.023699	195040.0967	0.9752	0.00478
34	836246475	invgamma 3 0.01	invgamma 3 0.06	2 200	W:2->3	0.01004	0.008432	0.007095	0.000025	0.083288	0.001229	0.027928	0.000227	0.023886	111302.4602	0.556512	0.006081
35	836246475	invgamma 3 0.01	invgamma 3 0.06	2 200	W:3->1	0.009984	0.008392	0.007051	0.000015	0.088968	0.001195	0.027667	0.000227	0.023768	198699.0244	0.993495	0.000686
36	836246475	invgamma 3 0.01	invgamma 3 0.06	2 200	W:3->2	0.010061	0.00846	0.00712	0.000002	0.07851	0.001203	0.028064	0.000189	0.024013	140807.4814	0.704037	0.015175
37	1749417949	invgamma 3 0.01	invgamma 3 0.06	1 10	W:1->2	0.099813	0.069221	0.100086	0.000001	1.334684	0.002515	0.368359	0.000001	0.299442	52880.44561	0.264402	0.100582
38	1749417949	invgamma 3 0.01	invgamma 3 0.06	1 10	W:1->3	0.100353	0.069557	0.100283	0	1.263	0.002536	0.369266	0	0.300253	134316.2508	0.671581	0.017847
39	1749417949	invgamma 3 0.01	invgamma 3 0.06	1 10	W:2->1	0.101822	0.070695	0.101732	0	1.166018	0.002567	0.374912	0	0.304729	45290.12837	0.226451	0.059848
40	1749417949	invgamma 3 0.01	invgamma 3 0.06	1 10	W:2->3	0.108698	0.075305	0.108685	0	1.189778	0.002792	0.402088	0	0.326282	21824.79275	0.109124	0.088345
41	1749417949	invgamma 3 0.01	invgamma 3 0.06	1 10	W:3->1	0.097391	0.067371	0.097199	0	1.190407	0.00248	0.357381	0	0.292017	92103.90049	0.46052	0.03666
42	1749417949	invgamma 3 0.01	invgamma 3 0.06	1 10	W:3->2	0.118478	0.082183	0.118243	0	1.433437	0.003034	0.435939	0	0.354452	13738.86669	0.068694	0.26061
43	1800724913	invgamma 3 0.01	invgamma 3 0.06	1 10	W:1->2	0.100154	0.069578	0.099846	0.000001	1.149501	0.002592	0.36811	0.000001	0.299224	45900.56047	0.229503	0.102514
44	1800724913	invgamma 3 0.01	invgamma 3 0.06	1 10	W:1->3	0.100297	0.06949	0.100372	0.000001	1.361442	0.002566	0.369642	0.000002	0.30034	159617.2556	0.798086	0.014629
45	1800724913	invgamma 3 0.01	invgamma 3 0.06	1 10	W:2->1	0.101227	0.070185	0.101168	0.000002	1.212955	0.002603	0.374012	0.000002	0.303562	71298.93295	0.356495	0.049215
46	1800724913	invgamma 3 0.01	invgamma 3 0.06	1 10	W:2->3	0.109135	0.075428	0.109223	0.000001	1.490155	0.002848	0.403157	0.000001	0.326861	14394.56496	0.071973	0.094954
47	1800724913	invgamma 3 0.01	invgamma 3 0.06	1 10	W:3->1	0.096798	0.067232	0.096814	0.000001	1.207587	0.00243	0.357143	0.000001	0.289794	106236.7715	0.531184	0.033488
48	1800724913	invgamma 3 0.01	invgamma 3 0.06	1 10	W:3->2	0.116993	0.081446	0.11643	0.000002	1.660699	0.002987	0.431318	0.000002	0.350158	12335.6933	0.061678	0.252361
